# The genetic population structure of Lake Tanganyika’s *Lates* species flock, an endemic radiation of pelagic top predators

**DOI:** 10.1101/2021.04.23.441176

**Authors:** Jessica A. Rick, Julian Junker, Ismael A. Kimirei, Emmanuel A. Sweke, Julieth B. Mosille, Christian Dinkel, Salome Mwaiko, Ole Seehausen, Catherine E. Wagner

## Abstract

Understanding genetic connectivity plays a crucial role in species conservation decisions, and genetic connectivity is an important component of modern fisheries management. In this study, we investigated the population genetics of four endemic *Lates* species of Lake Tanganyika *(Lates stappersii, L. microlepis, L. mariae* and *L. angustifrons)* using reduced-representation genomic sequencing methods. We find the four species to be strongly differentiated from one another (mean interspecific F_ST_ = 0.665), with no evidence for contemporary admixture. We also find evidence for strong genetic structure within *L. mariae,* with the majority of individuals from the most southern sampling site forming a genetic group that is distinct from the individuals at other sampling sites. We find evidence for much weaker structure within the other three species (*L. stappersii, L. microlepis,* and *L. angustifrons).* Our ability to detect this weak structure despite small and unbalanced sample sizes and imprecise geographic sampling locations suggests the possibility for further structure undetected in our study. We call for further research into the origins of the genetic differentiation in these four species—particularly that of *L. mariae—*which may be important for conservation and management of this culturally and economically important clade of fish.
