## Supplemental Table 1 for "The genetic population structure of Lake Tanganyika’s *Lates* species flock, an endemic radiation of pelagic top predators"

ind	sampling_year	sampling_month	sampling_loc	seq_library	library_type	SL_mm	TL_mm	mass_g	juvenile	raw_reads	assem_reads	assem_pct	pheno_ID	pheno_sex	pca_ID_RAD	pca_ID_GBS	entropy_ID	spp_agree	checkHets_quality	keep	comments	final_ID
CEW16_023	2016	July	Kigoma	lates01	GBS			15.2	Y	1442804	1346528	93.30%	Juv		#N/A	#N/A	Lmic	TRUE	2	Y	Caught in littoral gill net	Lmic
CEW16_029	2016	July	Kigoma	lates01	GBS				N	2160207	1986656	92.00%	Lang		#N/A	#N/A	Lang	TRUE	2	Y		Lang
CEW16_034	2016	July	Kigoma	lates01	GBS				N	1888963	1722084	91.20%	Lsta		#N/A	#N/A	Lsta	TRUE	2	Y	Bought from fisherman	Lsta
CEW16_135	2016	July	Kigoma	lates01	GBS			14.9	N	1896877	1728720	91.10%	Lsta		#N/A	#N/A	Lsta	TRUE	1	Y	Bought from fisherman	Lsta
CEW17_120	2017	May	Kigoma	lates01	GBS	87.7	98.7	737	N	330239	267467	81.00%	Lang		#N/A	#N/A	Lang	TRUE	4	N	Bought from fisherman in Kigoma Bay	#N/A
CEW17_123	2017	May	Kigoma	lates01	GBS			117	N	1744146	1557798	89.30%	Lsta		#N/A	#N/A	Lsta	TRUE	4	N	Bought from fisherman in Kigoma Bay	#N/A
CEW17_126	2017	May	Kigoma	lates01	GBS			137	N	2127087	1915131	90.00%	Lsta		#N/A	#N/A	Lsta	TRUE	3	N	Bought from fisherman in Kigoma Bay	#N/A
CEW17_150	2017	May	Kigoma	lates01	GBS			416	N	2019438	1831997	90.70%	Lsta		#N/A	#N/A	Lsta	TRUE	2	Y	Bought from fisherman in Kigoma Bay	Lsta
CEW17_153	2017	May	Kigoma	lates01	GBS			134	N	1413586	1196744	84.70%	Lsta		#N/A	#N/A	Lsta	TRUE	2	Y	Bought from fisherman in Kigoma Bay	Lsta
CEW17_155	2017	May	Kigoma	lates01	GBS			144	N	2566656	2342748	91.30%	Lsta		#N/A	#N/A	Lsta	TRUE	2	Y	Bought from fisherman in Kigoma Bay	Lsta
CEW18_223	2018	July	Mpinbwe	lates03	GBS				N	901590	848779	94.10%	Lsta		#N/A	#N/A	Lsta	TRUE	2	Y		Lsta
CEW18_224	2018	July	Mpinbwe	lates03	GBS				N	651512	612140	94.00%	Lsta		#N/A	#N/A	Lsta	TRUE	2	Y		Lsta
CEW18_225	2018	July	Mpinbwe	lates03	GBS				N	1175000	1115519	94.90%	Lsta		#N/A	#N/A	Lsta	TRUE	2	Y		Lsta
CEW18_226	2018	July	Mpinbwe	lates03	GBS				N	946971	892568	94.30%	Lsta		#N/A	#N/A	Lsta	TRUE	2	Y		Lsta
CEW18_227	2018	July	Mpinbwe	lates03	GBS				N	719459	675989	94.00%	Lsta		#N/A	#N/A	Lsta	TRUE	2	Y		Lsta
CEW18_228	2018	July	Mpinbwe	lates03	GBS				N	855767	806015	94.20%	Lsta		#N/A	#N/A	Lsta	TRUE	2	Y		Lsta
CEW18_229	2018	July	Mpinbwe	lates03	GBS				N	30238	28588	94.50%	Lsta		#N/A	#N/A	Lsta	FALSE	4	N		#N/A
CEW18_230	2018	July	Mpinbwe	lates03	GBS				N	1499917	1427788	95.20%	Lsta		#N/A	#N/A	Lsta	TRUE	2	Y		Lsta
CEW18_231	2018	July	Mpinbwe	lates03	GBS				N	854104	806557	94.40%	Lsta		#N/A	#N/A	Lsta	TRUE	2	Y		Lsta
CEW18_232	2018	July	Mpinbwe	lates03	GBS				N	1198942	1131770	94.40%	Lsta		#N/A	#N/A	Lsta	TRUE	2	Y		Lsta
CEW18_234	2018	July	Mpinbwe	lates03	GBS				N	1133111	1074305	94.80%	Lsta		#N/A	#N/A	Lsta	TRUE	2	Y		Lsta
CEW19_132	2019	July	S_Mahale	lates03	GBS				N	1033269	975760	94.40%	Lsta		#N/A	#N/A	Lsta	TRUE	2	Y		Lsta
CEW19_134	2019	July	S_Mahale	lates03	GBS				N	746632	703234	94.20%	Lmic		#N/A	#N/A	Lmic	TRUE	2	Y		Lmic
CEW19_135	2019	July	S_Mahale	lates03	GBS				N	1733211	1635449	94.40%	Lang		#N/A	#N/A	Lang	TRUE	2	Y		Lang
FISHEC17_138942	2017	September	Ikola	lates03	GBS	447	480	1108	N	1012974	868054	85.70%	Lmar		Lmar	Lmar	Lmar	TRUE	2	Y	Caught 15km off shore, north of Ikola	Lmar
FISHEC17_139054	2017	September	Kirando	lates03	GBS	765	895	6500	N	1420899	1332305	93.80%	Lang		Lang	Lang	Lang	TRUE	2	Y	Caught 8km offshore, out from Kirando	Lang
FISHEC17_139055	2017	September	Kirando	lates03	GBS	740	847	5500	N	1270673	1193694	93.90%	Lmic	M	Lmic	Lmic	Lmic	TRUE	2	Y	Caught 8km offshore, out from Kirando	Lmic
FISHEC17_139056	2017	September	Kirando	lates03	GBS	495	564	1300	N	32093	29786	92.80%	Lang		Lang	#N/A	Lmar	FALSE	4	N	Caught 8km offshore, out from Kirando	#N/A
FISHEC17_139057	2017	September	Kirando	lates03	GBS	470	540	1543	N	352769	329956	93.50%	Lang		Lang	#N/A	Lang	TRUE	4	N	Caught 8km offshore, out from Kirando	#N/A
FISHEC17_139058	2017	September	Kirando	lates03	GBS	280	330	303	N	2227893	2090595	93.80%	Lmic		Lmic	Lmic	Lmic	TRUE	2	Y		Lmic
FISHEC17_139129	2017	September	Kasanga	lates03	GBS	470	540	1447	N	1270780	1191486	93.80%	Lmar		Lmar	Lmar	Lmar	TRUE	2	Y	Caught 100m offshore, 4-5m depth, 500m north of Kasanga	Lmar
FISHEC17_139255	2017	September	Kagunga	lates03	GBS	170	197	78	Y	830037	777416	93.70%	Lmar		Lang	Lang	Lang	TRUE	4	N		#N/A
FISHEC17_139256	2017	September	Kagunga	lates03	GBS	144	171	44	Y	1202846	1130139	94.00%	Lmar		Lmar	Lmar	Lmar	TRUE	2	Y		Lmar
FISHEC17_139257	2017	September	Kagunga	lates03	GBS	149	172	46	Y	1511884	1379778	91.30%	Lmar		Lmar	Lmar	Lmar	TRUE	2	Y		Lmar
FISHEC17_139258	2017	September	Kagunga	lates03	GBS	143	160	45	Y	1142110	1071065	93.80%	Lmar		Lmar	Lmar	Lmar	TRUE	2	Y		Lmar
FISHEC17_139259	2017	September	Kagunga	lates03	GBS	151	173	53	Y	852388	793208	93.10%	Lmar		Lmar	Lmar	Lmar	TRUE	3	N		#N/A
FISHEC17_139260	2017	September	Kagunga	lates03	GBS	155		59	Y	811142	619124	76.30%	Juv		Lmar	Lmar	Lmar	TRUE	4	N		#N/A
FISHEC17_139261	2017	September	Kagunga	lates03	GBS	145	161	41	Y	649035	611572	94.20%	Juv		Lmar	Lmar	Lmar	TRUE	3	N		#N/A
FISHEC17_139263	2017	September	Kagunga	lates03	GBS	134	157	32	Y	1204021	1125102	93.40%	Juv		Lmar	Lmar	Lmar	TRUE	2	Y		Lmar
FISHEC17_139265	2017	September	Kagunga	lates03	GBS	151	160	56	Y	1070823	967410	90.30%	Juv		Lmar	Lmar	Lmar	TRUE	4	N		#N/A
FISHEC17_139266	2017	September	Kagunga	lates03	GBS	143	173	48	Y	914637	837915	91.60%	Juv		Lmar	Lmar	Lmar	TRUE	3	N		#N/A
FISHEC17_139267	2017	September	Kagunga	lates03	GBS	139	164	46	Y	1494860	1403840	93.90%	Lmar		Lmar	Lmar	Lmar	TRUE	2	Y		Lmar
FISHEC17_139268	2017	September	Kagunga	lates03	GBS	443	450	1134	N	1389299	1310558	94.30%	Lang		Lang	#N/A	Lang	TRUE	2	Y		Lang
FISHEC17_139339	2017	September	Kigoma	lates03	GBS	221	257	160.2	Y	1097942	1030251	93.80%	Lang		#N/A	Lang	Lang	TRUE	2	Y	Kibirizi landing site	Lang
FISHEC17_139340	2017	September	Kigoma	lates03	GBS	193	225	109.6	Y	756556	707050	93.50%	Lmar		#N/A	Lmar	Lmar	TRUE	3	N	Kibirizi landing site	#N/A
FISHEC17_139342	2017	September	Kigoma	lates03	GBS	270	312	281.2	Y	787226	737830	93.70%	Juv		#N/A	Lmic	Lmic	TRUE	2	Y	Kibirizi landing site	Lmic
FISHEC17_139343	2017	September	Kigoma	lates03	GBS	350	405	559	N	1119617	1047473	93.60%	Lang		#N/A	Lang	Lang	TRUE	2	Y	Kibirizi landing site	Lang
JAR18_139366	2018	May	Kigoma	lates03	GBS				N	1413460	1327731	93.90%	Lang		#N/A	Lmar	Lmar	TRUE	2	Y		Lmar
JAR18_139367	2018	May	Kigoma	lates03	GBS				N	1240765	1016910	82.00%	Lang		#N/A	#N/A	Lang	TRUE	4	N		#N/A
JAR18_139368	2018	May	Kigoma	lates03	GBS				N	1347162	1254336	93.10%	Lang		#N/A	Lang	Lang	TRUE	2	Y		Lang
JAR18_139371	2018	May	Kigoma	lates03	GBS				N	722550	422093	58.40%	Lang		#N/A	#N/A	Lang	TRUE	4	N		#N/A
JAR18_139372	2018	May	Kigoma	lates03	GBS				N	1142540	987541	86.40%	Lang		#N/A	Lmar (but is close to Lang)	Lunk	TRUE	3	N		#N/A
JAR18_139373	2018	May	Kigoma	lates03	GBS				N	1315434	598999	45.50%	Lang		#N/A	Lang (plot is a bit outside of the cluster)	Lang	TRUE	4	N		#N/A
JAR18_139374	2018	May	Kigoma	lates03	GBS				N	613029	379054	61.80%	Lmar	M	#N/A	Lmar	Lmar	TRUE	4	N		#N/A
JAR18_139384	2018	May	Kigoma	lates03	GBS				N	1360241	1257021	92.40%	Lmic		#N/A	#N/A	Lmic	TRUE	2	Y		Lmic
JAR18_139387	2018	May	Kagunga	lates03	GBS	205	240	88	N	778913	611801	78.50%	Lsta		#N/A	#N/A	Lsta	TRUE	2	Y		Lsta
JAR18_139388	2018	May	Kagunga	lates03	GBS	226	264	117	N	1339618	1236048	92.30%	Lsta		#N/A	#N/A	Lsta	TRUE	2	Y		Lsta
JAR18_139390	2018	May	Kagunga	lates03	GBS	162	221	77	N	899623	590671	65.70%	Lsta		#N/A	#N/A	Lsta	TRUE	2	Y		Lsta
JAR18_139392	2018	May	Kagunga	lates03	GBS	216	251	109	N	1511870	839100	55.50%	Lsta		#N/A	#N/A	Lsta	TRUE	2	Y		Lsta
JAR18_139394	2018	May	Kagunga	lates03	GBS	189	233	86	N	1296185	1073928	82.90%	Lsta		#N/A	#N/A	Lsta	TRUE	2	Y		Lsta
JAR18_139395	2018	May	Kagunga	lates03	GBS	295	336	262	N	707505	656878	92.80%	Lsta		#N/A	#N/A	Lsta	TRUE	2	Y		Lsta
JAR18_139396	2018	May	Kagunga	lates03	GBS	248	285	173	N	1626690	1525319	93.80%	Lsta		#N/A	#N/A	Lsta	TRUE	2	Y		Lsta
JAR18_139397	2018	May	Kagunga	lates03	GBS	254	302	182	N	780295	709782	91.00%	Lsta		#N/A	#N/A	Lsta	TRUE	2	Y		Lsta
JAR18_139398	2018	May	Kagunga	lates03	GBS	209	250	104	N	785334	323690	41.20%	Lsta		#N/A	#N/A	Lsta	TRUE	4	N		#N/A
JAR18_139399	2018	May	Kagunga	lates03	GBS	271	310	192	N	827268	769501	93.00%	Lsta		#N/A	#N/A	Lsta	TRUE	2	Y		Lsta
JAR18_139400	2018	May	Kagunga	lates03	GBS	278	311	209	N	1765277	1642482	93.00%	Lsta		#N/A	#N/A	Lsta	TRUE	2	Y		Lsta
JAR18_139402	2018	May	Kagunga	lates03	GBS	181	216	75	N	1003581	874691	87.20%	Lsta		#N/A	#N/A	Lsta	TRUE	2	Y		Lsta
JAR18_139403	2018	May	Kagunga	lates03	GBS	210	243	97	N	777788	619484	79.60%	Lsta		#N/A	#N/A	Lsta	TRUE	3	N		#N/A
JAR18_139404	2018	May	Kagunga	lates03	GBS	228	265	130	N	1002173	638749	63.70%	Lsta		#N/A	#N/A	Lsta	TRUE	3	N		#N/A
JAR18_139405	2018	May	Kagunga	lates03	GBS	213	246	103	N	365983	215784	59.00%	Lsta		#N/A	#N/A	Lsta	TRUE	3	N		#N/A
JAR18_139406	2018	May	Kagunga	lates03	GBS	252	288	144	N	811642	744982	91.80%	Lsta		#N/A	#N/A	Lsta	TRUE	2	Y		Lsta
JAR18_139407	2018	May	Kagunga	lates03	GBS	223	255	125	N	709611	658660	92.80%	Lsta		#N/A	#N/A	Lsta	TRUE	2	Y		Lsta
JAR18_139408	2018	May	Kagunga	lates03	GBS	164	221	81	N	1271301	1105637	87.00%	Lsta		#N/A	#N/A	Lsta	TRUE	2	Y		Lsta
JAR18_139409	2018	May	Kagunga	lates03	GBS	273	314	180	N	1186254	1095668	92.40%	Lsta	F	#N/A	#N/A	Lsta	TRUE	2	Y		Lsta
JAR18_139410	2018	May	Kagunga	lates03	GBS	203	233	75	N	977803	862608	88.20%	Lsta		#N/A	#N/A	Lsta	TRUE	2	Y		Lsta
JAR18_139411	2018	May	Kagunga	lates03	GBS	104	228	72	N	507042	400413	79.00%	Lsta		#N/A	#N/A	Lsta	TRUE	3	N		#N/A
JAR18_139412	2018	May	Kagunga	lates03	GBS	206	233	88	N	974133	856543	87.90%	Lsta		#N/A	#N/A	Lsta	TRUE	2	Y		Lsta
JAR18_139413	2018	May	Kagunga	lates03	GBS	182	209	62	N	838785	721701	86.00%	Lsta		#N/A	#N/A	Lsta	TRUE	3	N		#N/A
JAR18_139527	2018	May	Kigoma	lates03	GBS	316	369	424	N	1232781	1161136	94.20%	Lmar	M	#N/A	Lmar	Lmar	TRUE	2	Y		Lmar
JAR18_139528	2018	May	Kigoma	lates03	GBS	111	132	15	Y	900307	780797	86.70%	Juv		#N/A	Lmic	Lmic	TRUE	2	Y		Lmic
JAR18_139852	2018	May	Kirando	lates03	GBS	220	256	103	N	924473	863850	93.40%	Lsta	F	#N/A	#N/A	Lsta	TRUE	2	Y		Lsta
JAR18_139853	2018	May	Kirando	lates03	GBS	195	226	73	N	1097009	956287	87.20%	Lsta	F	#N/A	#N/A	Lsta	TRUE	3	N		#N/A
JAR18_139858	2018	May	Kirando	lates03	GBS	191	225	88	N	1400400	1305162	93.20%	Lsta	M	#N/A	#N/A	Lsta	TRUE	4	N		#N/A
JAR18_139859	2018	May	Kirando	lates03	GBS	204	239	81	N	633147	576307	91.00%	Lsta	F	#N/A	#N/A	Lsta	TRUE	4	N		#N/A
JAR18_139862	2018	May	Kirando	lates03	GBS	198	230	75	N	1266206	1145897	90.50%	Lsta	F	#N/A	#N/A	Lsta	TRUE	4	N		#N/A
JAR18_139867	2018	May	Kirando	lates03	GBS	192	223	77	N	438729	410354	93.50%	Lsta	M	#N/A	#N/A	Lsta	TRUE	3	N		#N/A
JAR18_139891	2018	May	Kirando	lates03	GBS	n/a	n/a	n/a	N	1643525	1545493	94.00%	Lmar	F	#N/A	Lang	Lang	TRUE	2	Y		Lang
JAR18_139895	2018	May	Kirando	lates03	GBS	600	695	2900	N	1217405	1134479	93.20%	Lmar	F	#N/A	Lmar	Lmar	TRUE	2	Y		Lmar
JAR18_139897	2018	May	Kirando	lates03	GBS	391	482	1023	N	1177054	1096512	93.20%	Lmar	F	#N/A	Lmar	Lmar	TRUE	2	Y		Lmar
JAR18_139899	2018	May	Kirando	lates03	GBS	428	502	1370	N	1442052	1339796	92.90%	Lmar	F	#N/A	Lmar	Lmar	TRUE	2	Y		Lmar
JAR18_139900	2018	May	Kirando	lates03	GBS	325	365	679	N	1581481	1447506	91.50%	Lang	F	#N/A	Lang	Lang	TRUE	2	Y		Lang
JAR18_139901	2018	May	Kirando	lates03	GBS	209	247	139	Y	55496	52458	94.50%	Lmar		#N/A	#N/A	Lmar	TRUE	3	N	very little data	#N/A
JAR18_139902	2018	May	Kirando	lates03	GBS	448	502	1365	N	1584765	1472993	92.90%	Lang	F	#N/A	Lang	Lang	TRUE	2	Y		Lang
JAR18_139903	2018	May	Kirando	lates03	GBS	605	704	4000	N	1412423	1317044	93.20%	Lang	M	#N/A	Lang	Lang	TRUE	2	Y		Lang
JAR18_139906	2018	May	Kirando	lates03	GBS	220	260	164	Y	862363	376734	43.70%	Lmar		#N/A	Lmar (but is close to Lang)	Lunk	TRUE	4	N		#N/A
JAR18_139907	2018	May	Kirando	lates03	GBS	256	292	211	Y	768642	624870	81.30%	Lmar		#N/A	Lmar (but is close to Lang)	Lunk	TRUE	4	N		#N/A
JAR18_139914	2018	May	Kirando	lates03	GBS	594	748	2900	N	1539679	1429927	92.90%	Lmic		#N/A	Lmic	Lmic	TRUE	2	Y		Lmic
JAR18_139921	2018	May	Kirando	lates03	GBS	590	670	3200	N	177180	113500	64.10%	Lmar	F	#N/A	#N/A	Lmar	TRUE	3	N	very little data	#N/A
JAR18_139922	2018	May	Wampembe	lates03	GBS	600	700	4450	N	1140184	1029655	90.30%	Lang	M	#N/A	#N/A	Lmic	FALSE	3	N		#N/A
JAR18_139923	2018	May	Wampembe	lates03	GBS	501	509	2000	N	1397254	1295919	92.70%	Lmar	F	#N/A	Lmar	Lmar	TRUE	2	Y		Lmar
JAR18_139924	2018	May	Wampembe	lates03	GBS	405	501	1000	N	832266	641991	77.10%	Lang	F	#N/A	Lang	Lang	TRUE	4	N		#N/A
JAR18_139925	2018	May	Wampembe	lates03	GBS	409	505	2000	N	1047760	963669	92.00%	Lang	F	#N/A	Lang	Lang	TRUE	2	Y		Lang
JAR18_139926	2018	May	Wampembe	lates03	GBS	409	500	1300	N	1143684	1065980	93.20%	Lang	F	#N/A	Lang	Lang	TRUE	2	Y		Lang
JAR18_139927	2018	May	Wampembe	lates03	GBS	500	508	1200	N	985084	863485	87.70%	Lmar	F	#N/A	Lmar	Lmar	TRUE	4	N		#N/A
JAR18_139928	2018	May	Wampembe	lates03	GBS	401	407	1000	N	1149964	1065694	92.70%	Lmar	F	#N/A	Lmar	Lmar	TRUE	3	N		#N/A
JAR18_139929	2018	May	Wampembe	lates03	GBS	440	447	737	N	1208711	1140988	94.40%	Lsta	F	#N/A	#N/A	Lsta	TRUE	3	N		#N/A
JAR18_139930	2018	May	Wampembe	lates03	GBS	215	250	148	Y	869535	815559	93.80%	Lang	F	#N/A	Lang	Lang	TRUE	2	Y		Lang
JAR18_139931	2018	May	Wampembe	lates03	GBS	218	250	148	Y	821028	770369	93.80%	Lang	M	#N/A	Lang	Lang	TRUE	2	Y		Lang
JAR18_139932	2018	May	Wampembe	lates03	GBS	140	160	39	Y	1024820	949251	92.60%	Juv	F	#N/A	Lmar	Lmar	TRUE	2	Y		Lmar
JAR18_139933	2018	May	Wampembe	lates03	GBS	170	200	70	Y	949494	891798	93.90%	Lmar	F	#N/A	Lmar	Lmar	TRUE	2	Y		Lmar
JAR18_139934	2018	May	Wampembe	lates03	GBS	153	179	97	Y	1324956	1248567	94.20%	Lang	M	#N/A	Lmar (in the middle of the pulk)	Lmar	TRUE	2	Y		Lmar
JAR18_139935	2018	May	Wampembe	lates03	GBS	102	123	11	Y	1174003	1104630	94.10%	Lmar	F	#N/A	Lmar	Lmar	TRUE	2	Y		Lmar
JAR18_139936	2018	May	Wampembe	lates03	GBS	140	161	37	Y	1023064	960753	93.90%	Lmar	F	#N/A	Lmar	Lmar	TRUE	2	Y		Lmar
JAR18_139937	2018	May	Wampembe	lates03	GBS	165	191	73	Y	1019373	957376	93.90%	Lmar	F	#N/A	#N/A	Lmar	TRUE	2	Y		Lmar
JAR18_139938	2018	May	Wampembe	lates03	GBS	79	90	3	Y	743001	699754	94.20%	Lmar		#N/A	Lmar	Lmar	TRUE	2	Y		Lmar
JAR18_139939	2018	May	Wampembe	lates03	GBS	132	150	22	Y	860395	806865	93.80%	Lmar	F	#N/A	Lmar	Lmar	TRUE	2	Y		Lmar
JAR18_139940	2018	May	Wampembe	lates03	GBS	113	133	24	Y	1206439	1136139	94.20%	Lmar	F	#N/A	#N/A	Lmar	TRUE	2	Y		Lmar
JAR18_139941	2018	May	Wampembe	lates03	GBS	170	191	64	Y	962739	895814	93.00%	Lmar		#N/A	Lmar	Lmar	TRUE	2	Y		Lmar
JAR18_139942	2018	May	Wampembe	lates03	GBS	109	123	24	Y	1099793	1023034	93.00%	Lmar		#N/A	#N/A	Lmar	TRUE	2	Y		Lmar
JAR18_139943	2018	May	Wampembe	lates03	GBS	75	90	30	Y	1213654	1140128	93.90%	Lmar		#N/A	Lmar	Lmar	TRUE	2	Y		Lmar
JAR18_139944	2018	May	Wampembe	lates03	GBS	90	105	4	Y	935375	858044	91.70%	Lmar		#N/A	Lmar	Lmar	TRUE	2	Y		Lmar
JAR18_139945	2018	May	Wampembe	lates03	GBS	73	85	2	Y	1038424	974021	93.80%	Lmar		#N/A	Lmar	Lmar	TRUE	2	Y		Lmar
JAR18_139946	2018	May	Wampembe	lates03	GBS	62	70	2	Y	800444	753585	94.10%	Lmar		#N/A	Lmar	Lmar	TRUE	2	Y		Lmar
JAR18_139947	2018	May	Wampembe	lates03	GBS	70	82	4	Y	776194	727532	93.70%	Lmar		#N/A	Lmar	Lmar	TRUE	2	Y		Lmar
JAR18_139948	2018	May	Wampembe	lates03	GBS	75	90	4	Y	1103464	1030266	93.40%	Lmar		#N/A	Lmar	Lmar	TRUE	2	Y		Lmar
JAR18_139983	2018	May	Wampembe	lates03	GBS	269	305	159	N	881976	815013	92.40%	Lsta	M	#N/A	Lunk	Lsta	TRUE	2	N		#N/A
JAR18_139984	2018	May	Wampembe	lates03	GBS	285	335	219	N	695059	648986	93.40%	Lsta	F	#N/A	#N/A	Lunk	TRUE	3	N		#N/A
JAR18_139985	2018	May	Wampembe	lates03	GBS	243	277	142	N	1264294	1158764	91.70%	Lsta	M	#N/A	#N/A	Lsta	TRUE	4	N		#N/A
JAR18_139986	2018	May	Wampembe	lates03	GBS	239	266	124	N	719039	643902	89.60%	Lsta	F	#N/A	#N/A	Lsta	TRUE	4	N		#N/A
JAR18_139987	2018	May	Wampembe	lates03	GBS	246	282	143	N	998546	880654	88.20%	Lsta	F	#N/A	#N/A	Lsta	FALSE	4	N		#N/A
JAR18_139988	2018	May	Wampembe	lates03	GBS	234	265	116	N	532643	466148	87.50%	Lsta	F	#N/A	#N/A	Lsta	TRUE	4	N		#N/A
JAR18_139989	2018	May	Wampembe	lates03	GBS	244	282	112	N	674109	601647	89.30%	Lsta	F	#N/A	#N/A	Lsta	FALSE	3	N		#N/A
JAR18_139990	2018	May	Wampembe	lates03	GBS	244	282	139	N	1041043	987558	94.90%	Lsta	F	#N/A	#N/A	Lsta	TRUE	3	N		#N/A
JAR18_139991	2018	May	Wampembe	lates03	GBS	259	292	152	N	862359	801475	92.90%	Lsta	M	#N/A	#N/A	Lsta	TRUE	3	N		#N/A
JAR18_139992	2018	May	Wampembe	lates03	GBS	297	332	225	N	1103158	1015355	92.00%	Lsta	F	#N/A	#N/A	Lsta	TRUE	3	N		#N/A
JAR18_139993	2018	May	Wampembe	lates03	GBS	250	282	156	N	1195302	1125068	94.10%	Lsta	F	#N/A	#N/A	Lsta	TRUE	2	Y		Lsta
JAR18_139995	2018	May	Wampembe	lates03	GBS	261	300	173	N	973976	814098	83.60%	Lsta	M	#N/A	#N/A	Lsta	TRUE	4	N		#N/A
JAR18_139996	2018	May	Wampembe	lates03	GBS	280	300	147	N	510387	441028	86.40%	Lsta	F	#N/A	#N/A	Lsta	TRUE	4	N		#N/A
JAR18_139997	2018	May	Wampembe	lates03	GBS	233	170	130	N	673137	615142	91.40%	Lsta	F	#N/A	#N/A	Lsta	TRUE	4	N		#N/A
JAR18_139998	2018	May	Wampembe	lates03	GBS	239	275	224	N	953232	894178	93.80%	Lsta	M	#N/A	#N/A	Lsta	TRUE	4	N		#N/A
JAR18_139999	2018	May	Wampembe	lates03	GBS	236	273	114	N	907345	827499	91.20%	Lsta	M	#N/A	#N/A	Lsta	TRUE	4	N		#N/A
JAR18_140000	2018	May	Wampembe	lates03	GBS	237	273	234	N	924191	859973	93.10%	Lsta	F	#N/A	#N/A	Lsta	TRUE	3	N		#N/A
JAR18_140001	2018	May	Wampembe	lates03	GBS	266	303	255	N	698675	654080	93.60%	Lsta	F	#N/A	#N/A	Lsta	TRUE	4	N		#N/A
JAR18_140002	2018	May	Wampembe	lates03	GBS	245	276	229	N	788055	733474	93.10%	Lsta	F	#N/A	#N/A	Lsta	TRUE	4	N		#N/A
JAR18_140014	2018	May	Kasanga	lates03	GBS	606	706	5000	N	1420656	1322016	93.10%	Lmar	M	#N/A	Lmar	Lmar	TRUE	2	Y		Lmar
JAR18_140015	2018	May	Kasanga	lates03	GBS	701	708	5000	N	1351255	1272257	94.20%	Lmic	F	#N/A	Lmic (but far away in the plot)	Lmic	TRUE	3	N		#N/A
JAR18_140016	2018	May	Kasanga	lates03	GBS	509	700	4300	N	796237	743302	93.40%	Lmic	M	#N/A	Lmic (but far away in the plot)	Lmar	FALSE	3	N		#N/A
JAR18_140017	2018	May	Kasanga	lates03	GBS	504	601	3000	N	1397572	1305800	93.40%	Lang	F	#N/A	Lmar (but is close to Lang)	Lunk	TRUE	2	N		#N/A
JAR18_140018	2018	May	Kasanga	lates03	GBS	509	608	4500	N	1472081	1379371	93.70%	Lmar	M	#N/A	Lmar	Lmar	TRUE	2	Y		Lmar
JAR18_140019	2018	May	Kasanga	lates03	GBS	604	704	4500	N	893482	830118	92.90%	Lang	F	#N/A	Lmar (but is close to Lang)	Lunk	TRUE	2	N		#N/A
JAR18_140020	2018	May	Kasanga	lates03	GBS	408	506	1000	N	792962	575297	72.60%	Lmar	F	#N/A	Lmar	Lmar	TRUE	3	N		#N/A
JAR18_140021	2018	May	Kasanga	lates03	GBS	404	501	1500	N	1189245	1121653	94.30%	Lmar	F	#N/A	Lmar	Lmar	TRUE	2	Y		Lmar
JAR18_140022	2018	May	Kasanga	lates03	GBS	406	502	1500	N	1785331	1656517	92.80%	Lmar	F	#N/A	Lmar	Lmar	TRUE	3	N		#N/A
JAR18_140023	2018	May	Kasanga	lates03	GBS	407	504	1000	N	877054	821568	93.70%	Lmar	F	#N/A	Lmar	Lmar	TRUE	3	N		#N/A
JAR18_140024	2018	May	Kasanga	lates03	GBS	226	236	81	N	771177	723284	93.80%	Lsta	F	#N/A	#N/A	Lsta	TRUE	2	Y		Lsta
JAR18_140025	2018	May	Kasanga	lates03	GBS	222	254	108	N	812010	763078	94.00%	Lsta	M	#N/A	#N/A	Lsta	TRUE	3	N		#N/A
JAR18_140026	2018	May	Kasanga	lates03	GBS	213	249	102	N	932204	880137	94.40%	Lsta	F	#N/A	#N/A	Lsta	TRUE	2	Y		Lsta
JAR18_140027	2018	May	Kasanga	lates03	GBS	230	270	116	N	1081230	1014959	93.90%	Lsta	M	#N/A	#N/A	Lsta	TRUE	3	N		#N/A
JAR18_140028	2018	May	Kasanga	lates03	GBS	234	271	126	N	730976	683450	93.50%	Lsta	F	#N/A	#N/A	Lsta	TRUE	2	Y		Lsta
JAR18_140029	2018	May	Kasanga	lates03	GBS	218	243	97	N	878140	827002	94.20%	Lsta	M	#N/A	#N/A	Lsta	FALSE	3	N		#N/A
JAR18_140030	2018	May	Kasanga	lates03	GBS	191	228	76	N	852349	801808	94.10%	Lsta	M	#N/A	#N/A	Lsta	TRUE	3	N		#N/A
JAR18_140031	2018	May	Kasanga	lates03	GBS	204	236	84	N	887143	839641	94.60%	Lsta	F	#N/A	#N/A	Lsta	TRUE	3	N		#N/A
JAR18_140033	2018	May	Kasanga	lates03	GBS	196	231	75	N	1468180	1388646	94.60%	Lsta	M	#N/A	#N/A	Lunk	TRUE	4	N		#N/A
JAR18_140034	2018	May	Kasanga	lates03	GBS	232	267	116	N	459343	434424	94.60%	Lsta	F	#N/A	#N/A	Lsta	TRUE	3	N		#N/A
JAR18_140035	2018	May	Kasanga	lates03	GBS	222	256	106	N	1364239	1288791	94.50%	Lsta	F	#N/A	#N/A	Lsta	TRUE	3	N		#N/A
JAR18_140036	2018	May	Kasanga	lates03	GBS	222	256	102	N	1010313	951721	94.20%	Lsta	F	#N/A	#N/A	Lsta	TRUE	2	Y		Lsta
JAR18_140037	2018	May	Kasanga	lates03	GBS	223	261	103	N	862679	810275	93.90%	Lsta	F	#N/A	#N/A	Lsta	TRUE	4	N		#N/A
JAR18_140038	2018	May	Kasanga	lates03	GBS	213	252	96	N	929669	879694	94.60%	Lsta	F	#N/A	#N/A	Lsta	TRUE	2	Y		Lsta
JAR18_140039	2018	May	Kasanga	lates03	GBS	216	249	98	N	1337174	1262511	94.40%	Lsta	M	#N/A	#N/A	Lsta	TRUE	2	Y		Lsta
JAR18_140041	2018	May	Kasanga	lates03	GBS	239	270	129	N	1521675	1441065	94.70%	Lsta	M	#N/A	#N/A	Lsta	TRUE	3	N		#N/A
JAR18_140042	2018	May	Kasanga	lates03	GBS	205	234	89	N	674740	636527	94.30%	Lsta	F	#N/A	#N/A	Lsta	TRUE	4	N		#N/A
JAR18_140043	2018	May	Kasanga	lates03	GBS	206	231	78	N	875530	824508	94.20%	Lsta	F	#N/A	#N/A	Lsta	TRUE	2	Y		Lsta
JAR18_140044	2018	May	Kasanga	lates03	GBS	206	228	95	N	1030833	972198	94.30%	Lsta	M	#N/A	#N/A	Lsta	TRUE	2	Y		Lsta
JAR18_140045	2018	May	Kasanga	lates03	GBS	211	243	99	N	930989	878130	94.30%	Lsta	F	#N/A	#N/A	Lsta	TRUE	2	Y		Lsta
JAR18_140046	2018	May	Kasanga	lates03	GBS	228	261	106	N	1076935	1021866	94.90%	Lsta	M	#N/A	#N/A	Lsta	TRUE	3	N		#N/A
JAR18_140047	2018	May	Kasanga	lates03	GBS	230	253	96	N	1313418	1245311	94.80%	Lsta	F	#N/A	#N/A	Lsta	TRUE	2	Y		Lsta
PBM2010_59	2010		Kigoma	lates01	GBS	89.8	104.2	8.63	Y	1624146	1489868	91.70%	Lmic		#N/A	#N/A	Lmic	TRUE	2	Y		Lmic
PBM2010_60	2010		Kigoma	lates01	GBS	111.8	130.9	19.12	Y	1546790	1425932	92.20%	Lmic		#N/A	#N/A	Lmic	TRUE	2	Y		Lmic
PBM2011_132	2011	August	Kigoma	lates01	GBS	103	127	17.56	Y	1867334	1727814	92.50%	Juv		#N/A	#N/A	Lmic	TRUE	2	Y		Lmic
PBM2011_133	2011	August	Kigoma	lates01	GBS	101	121	15.66	Y	1235413	1135921	91.90%	Juv		#N/A	#N/A	Lmic	TRUE	2	Y		Lmic
PBM2011_134	2011	August	Kigoma	lates01	GBS	95	115	12.92	Y	1518808	1384719	91.20%	Juv		#N/A	#N/A	Lmic	TRUE	2	Y		Lmic
PBM2011_135	2011	August	Kigoma	lates01	GBS	138	163	39.34	Y	1373950	1245487	90.70%	Juv		#N/A	#N/A	Lmic	TRUE	2	Y		Lmic
PBM2011_136	2011	August	Kigoma	lates01	GBS	119	147	27.01	Y	1936352	1769196	91.40%	Juv		#N/A	#N/A	Lmic	TRUE	2	Y		Lmic
PBM2011_137	2011	August	Kigoma	lates01	GBS	139	168	40.03	Y	1286368	1106960	86.10%	Juv		#N/A	#N/A	Lmic	TRUE	2	Y		Lmic
PBM2011_138	2011	August	Kigoma	lates01	GBS	102	123	16.92	Y	1203130	1035085	86.00%	Juv		#N/A	#N/A	Lmic	TRUE	2	Y		Lmic
PBM2011_139	2011	August	Kigoma	lates01	GBS	141	167	38.04	Y	2119271	1850050	87.30%	Juv		#N/A	#N/A	Lmic	TRUE	2	Y		Lmic
PBM2011_294	2011	August	Kigoma	lates01	GBS	96	115	13.93	Y	1798308	1585163	88.10%	Juv		#N/A	#N/A	Lmic	TRUE	2	Y		Lmic
PBM2011_299	2011	August	Kigoma	lates01	GBS	98	121	15.52	Y	832564	759535	91.20%	Juv		#N/A	#N/A	Lmic	TRUE	2	Y		Lmic
PBM2011_323	2011	August	Kigoma	lates01	GBS	214	257	171.64	Y	3583751	3355177	93.60%	Lang		#N/A	#N/A	Lang	TRUE	1	Y		Lang
PBM2011_354	2011	August	Kigoma	lates01	GBS	520	630	2100	N	3294520	3030604	92.00%	Lmar		#N/A	#N/A	Lmar	TRUE	2	Y	Caught deep by fisherman	Lmar
PBM2012_114	2012	July	N_Mahale	lates01	GBS	112	137	23.68	Y	3096369	2810363	90.80%	Juv		#N/A	#N/A	Lmic	TRUE	2	Y	Caught in littoral gill net	Lmic
PBM2012_117	2012	July	N_Mahale	lates01	GBS	96	119	16.74	Y	3013680	2790588	92.60%	Juv		#N/A	#N/A	Lmic	TRUE	2	Y	Caught in littoral gill net	Lmic
PBM2012_128	2012	July	N_Mahale	lates01	GBS	90	110	15.63	Y	2675242	2425583	90.70%	Juv		#N/A	#N/A	Lmic	TRUE	2	Y	Caught in littoral gill net	Lmic
PBM2012_135	2012	July	N_Mahale	lates01	GBS	130	158	36.59	Y	2761383	2557659	92.60%	Lmar		#N/A	#N/A	Lmic	FALSE	1	Y		Lmic
PBM2012_251	2012	July	N_Mahale	lates01	GBS	600	700	3650	N	2731287	2514426	92.10%	Lmar		#N/A	#N/A	Lang	TRUE	2	Y	Caught in TAFIRI gill net	Lang
PBM2015_1189	2015	July	S_Mahale	lates01	GBS			6000	N	2113323	1938948	91.70%	Lmar		#N/A	#N/A	Lmic	TRUE	2	Y	Caught in littoral gill net	Lmic
PBM2015_1194	2015	July	S_Mahale	lates01	GBS				Y	2696536	2425826	90.00%	Juv		#N/A	#N/A	Lmic	TRUE	2	Y	Caught in littoral gill net	Lmic
PBM2015_1195	2015	July	S_Mahale	lates01	GBS	590	720	3400	N	2319580	2125469	91.60%	Lmic		#N/A	#N/A	Lmic	TRUE	2	Y	Caught in gill net during night dive	Lmic
PBM2015_1196	2015	July	S_Mahale	lates01	GBS	n/a	n/a	n/a	Y	2129127	1929987	90.60%	Juv		#N/A	#N/A	Lang	TRUE	2	Y	Caught in gill net during night dive	Lang
PBM2015_1212	2015	July	S_Mahale	lates01	GBS				N	1878908	1734800	92.30%	Lsta		#N/A	#N/A	Lsta	TRUE	2	Y	Caught in littoral gill net	Lsta
PBM2015_1215	2015	July	S_Mahale	lates01	GBS				N	1838144	1712324	93.20%	Lsta		#N/A	#N/A	Lsta	TRUE	2	Y	Caught in littoral gill net	Lsta
PBM2015_1352	2015	July	S_Mahale	lates01	GBS				N	2228806	2044828	91.70%	Lsta		#N/A	#N/A	Lsta	TRUE	2	Y	Caught in littoral gill net	Lsta
PBM2015_1354	2015	July	S_Mahale	lates01	GBS				N	1876637	1735436	92.50%	Lsta		#N/A	#N/A	Lsta	TRUE	2	Y	Caught in littoral gill net	Lsta
PBM2015_1355	2015	July	S_Mahale	lates01	GBS				N	1575080	1463542	92.90%	Lsta		#N/A	#N/A	Lsta	TRUE	2	Y	Caught in littoral gill net	Lsta
PBM2015_1465	2015	July	S_Mahale	lates01	GBS	142	173		Y	784173	715478	91.20%	Juv		#N/A	#N/A	Lmic	TRUE	4	N	Caught in littoral gill net	#N/A
PBM2015_1466	2015	July	S_Mahale	lates01	GBS	156	194		Y	3974914	3691420	92.90%	Juv		#N/A	#N/A	Lunk	TRUE	2	N	Caught in littoral gill net	#N/A
PBM2015_1467	2015	July	S_Mahale	lates01	GBS	177	222		Y	227322	210359	92.50%	Juv		#N/A	#N/A	Lmic	TRUE	3	N	Caught in littoral gill net	#N/A
PBM2015_1665	2015	July	N_Mahale	lates01	GBS				Y	2362208	2187786	92.60%	Juv		#N/A	#N/A	Lmic	TRUE	2	Y	Caught in littoral gill net	Lmic
PBM2015_1666	2015	July	N_Mahale	lates01	GBS				Y	2024041	1849963	91.40%	Juv		#N/A	#N/A	Lmic	TRUE	2	Y	Caught in littoral gill net	Lmic
PBM2015_1951	2015	July	N_Mahale	lates01	GBS				N	1223270	973060	79.50%	Lsta		#N/A	#N/A	Lsta	TRUE	2	Y	Caught in littoral gill net	Lsta
PBM2015_1952	2015	July	N_Mahale	lates01	GBS				N	1137557	967447	85.00%	Lsta		#N/A	#N/A	Lsta	TRUE	2	Y	Caught in littoral gill net	Lsta
PBM2015_1955	2015	July	N_Mahale	lates01	GBS				N	1549124	1306721	84.40%	Lsta		#N/A	#N/A	Lsta	TRUE	2	Y	Bought from fisherman at Buhingu market	Lsta
PBM2015_1987	2015	July	Kigoma	lates01	GBS				N	1579863	1454551	92.10%	Lsta		#N/A	#N/A	Lsta	TRUE	2	Y		Lsta
PBM2015_1989	2015	July	Kigoma	lates01	GBS				N	1143315	1018889	89.10%	Lsta		#N/A	#N/A	Lsta	TRUE	2	Y		Lsta
PBM2015_1991	2015	July	Kigoma	lates01	GBS				N	2232948	2035693	91.20%	Lsta		#N/A	#N/A	Lsta	TRUE	4	N		#N/A
PBM2015_1992	2015	July	Kigoma	lates01	GBS				N	1750719	1624077	92.80%	Lsta		#N/A	#N/A	Lsta	TRUE	2	Y		Lsta
PBM2015_1995	2015	July	Kigoma	lates01	GBS				N	1753218	1619724	92.40%	Lsta		#N/A	#N/A	Lsta	TRUE	4	N		#N/A
PBM2015_1997	2015	July	Kigoma	lates01	GBS				N	2253425	2055174	91.20%	Lsta		#N/A	#N/A	Lsta	TRUE	2	Y		Lsta
PBM2015_2002	2015	July	Kigoma	lates01	GBS				N	2464446	2196822	89.10%	Lsta		#N/A	#N/A	Lsta	TRUE	2	Y		Lsta
PBM2015_2003	2015	July	Kigoma	lates01	GBS	142	179		Y	3034558	2830641	93.30%	Lang		#N/A	#N/A	Lang	TRUE	2	Y		Lang
PBMC114	2002		Kigoma	lates01	GBS				Y	3791169	3545369	93.50%	Lmar		#N/A	#N/A	Lang	FALSE	1	Y		Lang
PBMC115	2002		Kigoma	lates01	GBS				Y	3273480	3062676	93.60%	Lmar		#N/A	#N/A	Lmar	TRUE	1	Y		Lmar
PBMC116	2002		Kigoma	lates01	GBS				Y	2730561	2516766	92.20%	Juv		#N/A	#N/A	Lmar	TRUE	2	Y		Lmar
PBMC119	2002		Kigoma	lates01	GBS				Y	3184559	2985628	93.80%	Juv		#N/A	#N/A	Lmar	TRUE	2	Y		Lmar
PBMC120	2002		Kigoma	lates01	GBS				Y	2625322	2454294	93.50%	Juv		#N/A	#N/A	Lmar	TRUE	2	Y		Lmar
PBMC197	2002		Kigoma	lates01	GBS				Y	2361245	2198815	93.10%	Juv		#N/A	#N/A	Lmic	TRUE	2	Y		Lmic
PBMC84	2001		Kigoma	lates01	GBS				Y	2526589	2349586	93.00%	Juv		#N/A	#N/A	Lmic	TRUE	2	Y		Lmic
PBMC85	2001		Kigoma	lates01	GBS				Y	2737896	2558781	93.50%	Juv		#N/A	#N/A	Lmic	TRUE	2	Y		Lmic
PBMC86	2001		Kigoma	lates01	GBS				Y	2647080	2478357	93.60%	Juv		#N/A	#N/A	Lmic	TRUE	2	Y		Lmic
PBMC87	2001		Kigoma	lates01	GBS				Y	2484930	2320556	93.40%	Juv		#N/A	#N/A	Lmic	TRUE	2	Y		Lmic
KAT04.GQI128	2017	September	Kigoma	GQI128	RAD	326	376	320	N	1367897	1230423	89.95%	Lsta		Lsta				3	N	Katonga Landing Site	#N/A
KAT05.GQI128	2017	September	Kigoma	GQI128	RAD	220	252	103	N	2836995	2548029	89.81%	Lsta		Lsta				2	Y	Katonga Landing Site	Lsta
KAT06.GQI128	2017	September	Kigoma	GQI128	RAD	184	210	62	N	1769031	1593023	90.05%	Lsta		Lsta				3	N	Katonga Landing Site	#N/A
KAT11.GQI128	2017	September	Kigoma	GQI128	RAD	159	184	41	N	1918834	1720785	89.68%	Lsta		Lsta				3	N	Katonga Landing Site	#N/A
KAT12.GQI128	2017	September	Kigoma	GQI128	RAD	230	263	120	N	909171	815564	89.70%	Lsta		Lsta				4	N	Katonga Landing Site	#N/A
KAT13.GQI128	2017	September	Kigoma	GQI128	RAD	207	240	97	N	4296344	3880156	90.31%	Lsta	M	Lsta				2	Y	Katonga Landing Site	Lsta
KAT14.GQI128	2017	September	Kigoma	GQI128	RAD	248	285	166	N	1755781	1571087	89.48%	Lsta	M	Lsta				3	N	Katonga Landing Site	#N/A
KAT15.GQI128	2017	September	Kigoma	GQI128	RAD	179	206	56	N	2600918	2336316	89.83%	Lsta	M	Lsta				3	N	Katonga Landing Site	#N/A
KAT16.GQI128	2017	September	Kigoma	GQI128	RAD	231	264	159	N	1177453	1054679	89.57%	Lsta	M	Lsta				4	N	Katonga Landing Site	#N/A
KAT17.GQI128	2017	September	Kigoma	GQI128	RAD	248	278	171	N	2657580	2388359	89.87%	Lsta		Lsta				3	N	Katonga Landing Site	#N/A
KAT18.GQI128	2017	September	Kigoma	GQI128	RAD	266	303	184	N	448915	399678	89.03%	Lsta		Lsta				4	N	Katonga Landing Site	#N/A
KAT19.GQI128	2017	September	Kigoma	GQI128	RAD	217	249	94	N	1563065	1400354	89.59%	Lsta		Lsta				3	N	Katonga Landing Site	#N/A
IKO59.GQI128	2017	September	Ikola	GQI128	RAD	273	321	198	N	1636455	1469009	89.77%	Lsta		Lsta				2	Y	fish were caught about 2h off shore (boat with engine, about 10-20km)	Lsta
IKO60.GQI128	2017	September	Ikola	GQI128	RAD	292	345	235	N	2117891	1898986	89.66%	Lsta		Lsta				2	Y	fish were caught about 2h off shore (boat with engine, about 10-20km)	Lsta
IKO61.GQI128	2017	September	Ikola	GQI128	RAD	253	292	148	N	1304365	1156984	88.70%	Lsta		Lsta				3	N	fish were caught about 2h off shore (boat with engine, about 10-20km)	#N/A
IKO62.GQI128	2017	September	Ikola	GQI128	RAD	293	299	153	N	1003587	856096	85.30%	Lsta		Lsta				3	N	fish were caught about 2h off shore (boat with engine, about 10-20km)	#N/A
IKO63.GQI133	2017	September	Ikola	GQI133	RAD	112	124	14	Y	1719642	1533314	89.16%	Lsta		Lsta				2	Y	fish were caught about 2h off shore (boat with engine, about 10-20km)	Lsta
IKO64.GQI132	2017	September	Ikola	GQI132	RAD	109	122	13	Y	2261848	2028905	89.70%	Lsta		Lsta				1	Y	fish were caught about 2h off shore (boat with engine, about 10-20km)	Lsta
IKO65.GQI128	2017	September	Ikola	GQI128	RAD	117	132	18	Y	2870799	2572330	89.60%	Lsta		Lsta				2	Y	fish were caught about 2h off shore (boat with engine, about 10-20km)	Lsta
IKO66.GQI133	2017	September	Ikola	GQI133	RAD	114	130	17	Y	2401630	2144853	89.31%	Lsta		Lsta				1	Y	fish were caught about 2h off shore (boat with engine, about 10-20km)	Lsta
IKO67.GQI132	2017	September	Ikola	GQI132	RAD	114	127	18	Y	2350203	2118643	90.15%	Lsta		Lsta				1	Y	fish were caught about 2h off shore (boat with engine, about 10-20km)	Lsta
IKO68.GQI133	2017	September	Ikola	GQI133	RAD	112	126	15	Y	2073348	1816554	87.61%	Lsta		Lsta				1	Y	fish were caught about 2h off shore (boat with engine, about 10-20km)	Lsta
IKO69.GQI133	2017	September	Ikola	GQI133	RAD	109	124	14	Y	2681762	2399486	89.47%	Lsta		Lsta				1	Y	fish were caught about 2h off shore (boat with engine, about 10-20km)	Lsta
IKO70.GQI133	2017	September	Ikola	GQI133	RAD	115	130	16	Y	1847130	1623216	87.88%	Lsta		Lsta				1	Y	fish were caught about 2h off shore (boat with engine, about 10-20km)	Lsta
IKO71.GQI132	2017	September	Ikola	GQI132	RAD	116	132	17	Y	2046095	1837677	89.81%	Lsta		Lsta				1	Y	fish were caught about 2h off shore (boat with engine, about 10-20km)	Lsta
IKO72.GQI133	2017	September	Ikola	GQI133	RAD	102	116	9	Y	2403531	2124630	88.40%	Lsta		Lsta				1	Y	fish were caught about 2h off shore (boat with engine, about 10-20km)	Lsta
IKO73.GQI132	2017	September	Ikola	GQI132	RAD	116	131	17	Y	3214047	2884799	89.76%	Lsta		Lsta				1	Y	fish were caught about 2h off shore (boat with engine, about 10-20km)	Lsta
IKO74.GQI132	2017	September	Ikola	GQI132	RAD	115	130	17	Y	1721552	1552053	90.15%	Lsta		Lsta				1	Y	fish were caught about 2h off shore (boat with engine, about 10-20km)	Lsta
IKO75.GQI132	2017	September	Ikola	GQI132	RAD	100	113	10	Y	2224776	1998338	89.82%	Lsta		Lsta				1	Y	fish were caught about 2h off shore (boat with engine, about 10-20km)	Lsta
IKO76.GQI133	2017	September	Ikola	GQI133	RAD	102	116	11	Y	2717559	2438376	89.73%	Lsta		Lsta				1	Y	fish were caught about 2h off shore (boat with engine, about 10-20km)	Lsta
IKO77.GQI133	2017	September	Ikola	GQI133	RAD	101	114	10	Y	2297635	2051527	89.29%	Lsta		Lsta				1	Y	fish were caught about 2h off shore (boat with engine, about 10-20km)	Lsta
IKO78.GQI132	2017	September	Ikola	GQI132	RAD	105	120	12	Y	2302897	2076597	90.17%	Lsta		Lsta				1	Y	fish were caught about 2h off shore (boat with engine, about 10-20km)	Lsta
IKO82.GQI128	2017	September	Ikola	GQI128	RAD	224	255	111	N	4841111	4352674	89.91%	Lsta		Lsta				1	Y		Lsta
IKO83.GQI128	2017	September	Ikola	GQI128	RAD	246	283	138	N	355074	313918	88.41%	Lsta		Lsta				4	N		#N/A
IKO84.GQI128	2017	September	Ikola	GQI128	RAD	228	261	111	N	2583550	2324858	89.99%	Lsta		Lsta				2	Y		Lsta
IKO85.GQI128	2017	September	Ikola	GQI128	RAD	231	262	116	N	3732130	3359819	90.02%	Lsta		Lsta				2	Y		Lsta
IKO86.GQI128	2017	September	Ikola	GQI128	RAD	201	230	84	N	3712682	3338081	89.91%	Lsta		Lsta				2	Y		Lsta
IKO87.GQI128	2017	September	Ikola	GQI128	RAD	225	260	115	N	1211410	1083241	89.42%	Lsta		Lsta				3	N		#N/A
IKO88.GQI128	2017	September	Ikola	GQI128	RAD	203	237	89	N	1572131	1414348	89.96%	Lsta		Lsta				3	N		#N/A
KIP90.GQI128	2017	September	Kirando	GQI128	RAD	229	262	110	N	1006128	870136	86.48%	Lsta		Lsta				3	N	25km off Kipili-Karungu Liftnet (100m deep)	#N/A
KIP91.GQI128	2017	September	Kirando	GQI128	RAD	301	343	250	N	1766039	1559880	88.33%	Lsta		Lsta				3	N	25km off Kipili-Karungu Liftnet (100m deep)	#N/A
KIP92.GQI128	2017	September	Kirando	GQI128	RAD	231	269	114	N	2578525	2296304	89.05%	Lsta		Lsta				3	N	25km off Kipili-Karungu Liftnet (100m deep)	#N/A
KIP93.GQI128	2017	September	Kirando	GQI128	RAD	203	231	89	N	2332402	2058885	88.27%	Lsta		Lsta				2	Y	25km off Kipili-Karungu Liftnet (100m deep)	Lsta
KIP94.GQI128	2017	September	Kirando	GQI128	RAD	261	301	163	N	2189490	1959953	89.52%	Lsta		Lsta				3	N	25km off Kipili-Karungu Liftnet (100m deep)	#N/A
KIP95.GQI128	2017	September	Kirando	GQI128	RAD	178	208	63	N	3411836	2973406	87.15%	Lsta		Lsta				2	Y	25km off Kipili-Karungu Liftnet (100m deep)	Lsta
KIP97.GQI128	2017	September	Kirando	GQI128	RAD	219	255	98	N	3679800	3310104	89.95%	Lsta		Lsta				2	Y	25km off Kipili-Karungu Liftnet (100m deep)	Lsta
KIP99.GQI132	2017	September	Kirando	GQI132	RAD	207	230	85	N	2602745	2340307	89.92%	Lsta		Lsta				2	Y	25km off Kipili-Karungu Liftnet (100m deep)	Lsta
KIP100.GQI128	2017	September	Kirando	GQI128	RAD	213	244	99	N	910657	782660	85.94%	Lsta		Lsta				4	N	25km off Kipili-Karungu Liftnet (100m deep)	#N/A
KIP101.GQI127	2017	September	Kirando	GQI127	RAD	116	204	56	N	242898	211785	87.19%	Lsta		Lsta				4	N	25km off Kipili-Karungu Liftnet (100m deep)	#N/A
KIP101.GQI128	2017	September	Kirando	GQI128	RAD	116	204	56	N	366220	320363	87.48%	Lsta		Lsta				4	N	25km off Kipili-Karungu Liftnet (100m deep)	#N/A
KIP101.GQI129	2017	September	Kirando	GQI129	RAD	116	204	56	N	246657	213246	86.45%	Lsta		Lsta				4	N	25km off Kipili-Karungu Liftnet (100m deep)	#N/A
KIP101.GQI130	2017	September	Kirando	GQI130	RAD	116	204	56	N	185719	159831	86.06%	Lsta		Lsta				4	N	25km off Kipili-Karungu Liftnet (100m deep)	#N/A
KIP101.GQI132	2017	September	Kirando	GQI132	RAD	116	204	56	N	935595	846634	90.49%	Lsta		Lsta				4	N	25km off Kipili-Karungu Liftnet (100m deep)	#N/A
KIP101.GQI133	2017	September	Kirando	GQI133	RAD	116	204	56	N	1716512	1552977	90.47%	Lsta		Lsta				4	N	25km off Kipili-Karungu Liftnet (100m deep)	#N/A
KIP102.GQI128	2017	September	Kirando	GQI128	RAD	215	250	94	N	4508402	4039453	89.60%	Lsta		Lsta				3	N	25km off Kipili-Karungu Liftnet (100m deep)	#N/A
KIP103.GQI128	2017	September	Kirando	GQI128	RAD	204	240	86	N	2892991	2483127	85.83%	Lsta		Lsta				3	N	25km off Kipili-Karungu Liftnet (100m deep)	#N/A
KIP104.GQI128	2017	September	Kirando	GQI128	RAD	220	251	97	N	1554777	1367122	87.93%	Lsta		Lsta				4	N	25km off Kipili-Karungu Liftnet (100m deep)	#N/A
KAS01.GQI132	2017	September	Kasanga	GQI132	RAD	226	258	108	N	2250591	2039114	90.60%	Lsta		Lsta				1	Y	Fished with hookline at depth about 15m about 1km offshore- fish caught after 4 a.m.	Lsta
KAS02.GQI132	2017	September	Kasanga	GQI132	RAD	221	252	103	N	3061669	2760949	90.18%	Lsta		Lsta				1	Y	Fished with hookline at depth about 15m about 1km offshore- fish caught after 4 a.m.	Lsta
KAS03.GQI132	2017	September	Kasanga	GQI132	RAD	205	237	92	N	1843045	1665358	90.36%	Lsta		Lsta				1	Y	Fished with hookline at depth about 15m about 1km offshore- fish caught after 4 a.m.	Lsta
KAS04.GQI128	2017	September	Kasanga	GQI128	RAD	232	270	117	N	5111169	4469820	87.45%	Lsta		Lsta				2	Y	Fished with hookline at depth about 15m about 1km offshore- fish caught after 4 a.m.	Lsta
KAS05.GQI128	2017	September	Kasanga	GQI128	RAD	237	274	130	N	3526871	3168744	89.85%	Lsta		Lsta				2	Y	Fished with hookline at depth about 15m about 1km offshore- fish caught after 4 a.m.	Lsta
KAS06.GQI132	2017	September	Kasanga	GQI132	RAD	196	226	82	N	2917674	2636006	90.35%	Lsta		Lsta				1	Y	Fished with hookline at depth about 15m about 1km offshore- fish caught after 4 a.m.	Lsta
KAS07.GQI132	2017	September	Kasanga	GQI132	RAD	232	265	114	N	3709972	3350128	90.30%	Lsta		Lsta				1	Y	Fished with hookline at depth about 15m about 1km offshore- fish caught after 4 a.m.	Lsta
KAS08.GQI128	2017	September	Kasanga	GQI128	RAD	231	261	118	N	1499406	1346041	89.77%	Lsta		Lsta				3	N	Fished with hookline at depth about 15m about 1km offshore- fish caught after 4 a.m.	#N/A
KAS09.GQI128	2017	September	Kasanga	GQI128	RAD	220	250	108	N	2311225	2070294	89.58%	Lsta		Lsta				2	Y	Fished with hookline at depth about 15m about 1km offshore- fish caught after 4 a.m.	Lsta
KAS10.GQI128	2017	September	Kasanga	GQI128	RAD	201	234	87	N	2915896	2622334	89.93%	Lsta		Lsta				2	Y	Fished with hookline at depth about 15m about 1km offshore- fish caught after 4 a.m.	Lsta
KAS11.GQI132	2017	September	Kasanga	GQI132	RAD	215	250	99	N	1661256	1503708	90.52%	Lsta		Lsta				2	Y	Fished with hookline at depth about 15m about 1km offshore- fish caught after 4 a.m.	Lsta
KAS12.GQI128	2017	September	Kasanga	GQI128	RAD	240	281	141	N	3220325	2876964	89.34%	Lsta		Lsta				2	Y	Fished with hookline at depth about 15m about 1km offshore- fish caught after 4 a.m.	Lsta
KAS13.GQI128	2017	September	Kasanga	GQI128	RAD	211	242	88	N	3329176	2982229	89.58%	Lsta		Lsta				2	Y	Fished with hookline at depth about 15m about 1km offshore- fish caught after 4 a.m.	Lsta
KAS14.GQI128	2017	September	Kasanga	GQI128	RAD	212	250	104	N	3013372	2709651	89.92%	Lsta		Lsta				2	Y	Fished with hookline at depth about 15m about 1km offshore- fish caught after 4 a.m.	Lsta
KAS15.GQI128	2017	September	Kasanga	GQI128	RAD	220	253	101	N	1752855	1576061	89.91%	Lsta		Lsta				3	N	Fished with hookline at depth about 15m about 1km offshore- fish caught after 4 a.m.	#N/A
KAS16.GQI128	2017	September	Kasanga	GQI128	RAD	206	232	94	N	2165956	1933493	89.27%	Lsta		Lsta				3	N	Fished with hookline at depth about 15m about 1km offshore- fish caught after 4 a.m.	#N/A
KAS17.GQI132	2017	September	Kasanga	GQI132	RAD	225	260	111	N	2164898	1958244	90.45%	Lsta		Lsta				2	Y	Fished with hookline at depth about 15m about 1km offshore- fish caught after 4 a.m.	Lsta
KAS18.GQI132	2017	September	Kasanga	GQI132	RAD	192	224	79	N	3424427	3087981	90.18%	Lsta		Lsta				1	Y	Fished with hookline at depth about 15m about 1km offshore- fish caught after 4 a.m.	Lsta
KAS19.GQI128	2017	September	Kasanga	GQI128	RAD	205	241	90	N	2425192	2162323	89.16%	Lsta		Lsta				2	Y	Fished with hookline at depth about 15m about 1km offshore- fish caught after 4 a.m.	Lsta
KAS20.GQI132	2017	September	Kasanga	GQI132	RAD	197	232	88	N	1506849	1361846	90.38%	Lsta		Lsta				2	Y	Fished with hookline at depth about 15m about 1km offshore- fish caught after 4 a.m.	Lsta
KAS21.GQI128	2017	September	Kasanga	GQI128	RAD	195	225	79	N	2483888	2231761	89.85%	Lsta		Lsta				2	Y	Fished with hookline at depth about 15m about 1km offshore- fish caught after 4 a.m.	Lsta
KAS22.GQI132	2017	September	Kasanga	GQI132	RAD	185	212	67	N	1202312	1089149	90.59%	Lsta		Lsta				2	Y	Fished with hookline at depth about 15m about 1km offshore- fish caught after 4 a.m.	Lsta
KAS23.GQI132	2017	September	Kasanga	GQI132	RAD	186	221	76	N	2406484	2167996	90.09%	Lsta		Lsta				2	Y	Fished with hookline at depth about 15m about 1km offshore- fish caught after 4 a.m.	Lsta
KAS53.GQI132	2017	September	Kasanga	GQI132	RAD	183	211	64	N	4421620	3987165	90.17%	Lsta		Lsta				1	Y	Fished with hookline at depth about 15m about 1km offshore- fish caught after 4 a.m.	Lsta
KAG04.GQI128	2017	September	Kagunga	GQI128	RAD	269	303	172	N	3555491	3201002	90.03%	Lsta		Lsta				2	Y	We bought the fish on the Lake offshore a bit South of Kagunga. Coordinates -4.557099 29.635857	Lsta
KAG06.GQI132	2017	September	Kagunga	GQI132	RAD	213	247	99	N	2614481	2362920	90.38%	Lsta		Lsta				2	Y	We bought the fish on the Lake offshore a bit South of Kagunga. Coordinates -4.557099 29.635858	Lsta
KAG05.GQI133	2017	September	Kagunga	GQI133	RAD	211	241	87	N	3605881	3215164	89.16%	Lsta		Lsta				1	Y	We bought the fish on the Lake offshore a bit South of Kagunga. Coordinates -4.557099 29.635858	Lsta
KAG07.GQI132	2017	September	Kagunga	GQI132	RAD	230	262	115	N	4562310	4122028	90.35%	Lsta		Lsta				1	Y	We bought the fish on the Lake offshore a bit South of Kagunga. Coordinates -4.557099 29.635859	Lsta
KAG08.GQI132	2017	September	Kagunga	GQI132	RAD	223	260	101	N	3019179	2725880	90.29%	Lsta		Lsta				2	Y	We bought the fish on the Lake offshore a bit South of Kagunga. Coordinates -4.557099 29.635860	Lsta
KAG09.GQI132	2017	September	Kagunga	GQI132	RAD	230	261	124	N	1641057	1488728	90.72%	Lsta		Lsta				2	Y	We bought the fish on the Lake offshore a bit South of Kagunga. Coordinates -4.557099 29.635861	Lsta
KAG11.GQI128	2017	September	Kagunga	GQI128	RAD	223	257	108	N	2010870	1811687	90.09%	Lsta		Lsta				3	N	We bought the fish on the Lake offshore a bit South of Kagunga. Coordinates -4.557099 29.635862	#N/A
KAG12.GQI128	2017	September	Kagunga	GQI128	RAD	233	262	111	N	2658452	2395273	90.10%	Lsta		Lsta				4	N	We bought the fish on the Lake offshore a bit South of Kagunga. Coordinates -4.557099 29.635863	#N/A
KAG13.GQI132	2017	September	Kagunga	GQI132	RAD	220	250	97	N	2584591	2339244	90.51%	Lsta		Lsta				4	N	We bought the fish on the Lake offshore a bit South of Kagunga. Coordinates -4.557099 29.635864	#N/A
KAG14.GQI128	2017	September	Kagunga	GQI128	RAD	228	262	123	N	1691096	1518152	89.77%	Lsta		Lsta				3	N	We bought the fish on the Lake offshore a bit South of Kagunga. Coordinates -4.557099 29.635865	#N/A
KAG15.GQI128	2017	September	Kagunga	GQI128	RAD	235	271	132	N	1757157	1551017	88.27%	Lsta		Lsta				4	N	We bought the fish on the Lake offshore a bit South of Kagunga. Coordinates -4.557099 29.635866	#N/A
KAG16.GQI132	2017	September	Kagunga	GQI132	RAD	256	252	110	N	3791784	3409433	89.92%	Lsta		Lsta				2	Y	We bought the fish on the Lake offshore a bit South of Kagunga. Coordinates -4.557099 29.635867	Lsta
KAG17.GQI128	2017	September	Kagunga	GQI128	RAD	250	285	139	N	1612908	1449263	89.85%	Lsta		Lsta				3	N	We bought the fish on the Lake offshore a bit South of Kagunga. Coordinates -4.557099 29.635868	#N/A
KAG18.GQI128	2017	September	Kagunga	GQI128	RAD	219	250	106	N	2400800	2162306	90.07%	Lsta		Lsta				3	N	We bought the fish on the Lake offshore a bit South of Kagunga. Coordinates -4.557099 29.635869	#N/A
KAG19.GQI132	2017	September	Kagunga	GQI132	RAD	240	270	114	N	2213857	2000268	90.35%	Lsta		Lsta				2	Y	We bought the fish on the Lake offshore a bit South of Kagunga. Coordinates -4.557099 29.635870	Lsta
KAG20.GQI132	2017	September	Kagunga	GQI132	RAD	243	273	124	N	2913969	2629667	90.24%	Lsta		Lsta				1	Y	We bought the fish on the Lake offshore a bit South of Kagunga. Coordinates -4.557099 29.635871	Lsta
KAG20.GQI133	2017	September	Kagunga	GQI133	RAD	243	273	124	N	2245970	2027629	90.28%	Lsta		Lsta				3	N	We bought the fish on the Lake offshore a bit South of Kagunga. Coordinates -4.557099 29.635872	#N/A
KAG21.GQI132	2017	September	Kagunga	GQI132	RAD	235	270	130	N	1686707	1523275	90.31%	Lsta		Lsta				3	N	Fish were organised by the fisherman cooperation	#N/A
KAG22.GQI132	2017	September	Kagunga	GQI132	RAD	208	243	87	N	2001467	1813537	90.61%	Lsta		Lsta				2	Y	Fish were organised by the fisherman cooperation	Lsta
KAG22.GQI133	2017	September	Kagunga	GQI133	RAD	208	243	87	N	2610980	2331797	89.31%	Lsta		Lsta				2	Y	Fish were organised by the fisherman cooperation	Lsta
KAG23.GQI128	2017	September	Kagunga	GQI128	RAD	192	223	74	N	2291728	2057047	89.76%	Lsta		Lsta				2	Y	Fish were organised by the fisherman cooperation	Lsta
KAG24.GQI128	2017	September	Kagunga	GQI128	RAD	217	253	100	N	3065135	2759205	90.02%	Lsta		Lsta				2	Y	Fish were organised by the fisherman cooperation	Lsta
KAG26.GQI128	2017	September	Kagunga	GQI128	RAD	213	241	93	N	1680942	1515247	90.14%	Lsta		Lsta				3	N	Fish were organised by the fisherman cooperation	#N/A
KAG27.GQI128	2017	September	Kagunga	GQI128	RAD	233	272	143	N	1018015	916790	90.06%	Lsta		Lsta				3	N	Fish were organised by the fisherman cooperation	#N/A
KAG28.GQI128	2017	September	Kagunga	GQI128	RAD	216	252	104	N	1734326	1560463	89.98%	Lsta		Lsta				2	Y	Fish were organised by the fisherman cooperation	Lsta
